# Dissecting the regulatory and genomic drivers of the dichogamy determining G-locus in pecan

**DOI:** 10.64898/2026.05.14.725045

**Authors:** John T. Lovell, Hormat Rhein, Avinash Sreedasyam, Nolan Bentley, Patricia Klein, Warren Chatwin, Lillian Padgitt-Cobb, Avril M. Harder, Paul Grabowski, Sarah B. Carey, Alex Harkess, Jerry Jenkins, Chloee M. McLaughlin, Christopher Plott, Joanna Rifkin, Joe Song, Jenell Webber, Melissa Williams, Jane Grimwood, Jeremy Schmutz, L.J. Grauke, Xinwang Wang, Jennifer J. Randall

**Affiliations:** Genome Sequencing Center, HudsonAlpha Institute for Biotechnology, Huntsville, AL 35806, USA; U.S. Department of Energy Joint Genome Institute, Lawrence Berkeley National Laboratory, Berkeley, CA 94720, USA; New Mexico State University, Las Cruces, NM 88003, USA; University of Texas at Austin, Austin, TX 78712, USA; Texas A&M University, College Station, TX 77843, USA; USDA-ARS, Crop Germplasm Research Unit, College Station, TX 77845, USA

## Abstract

Many hermaphroditic species increase outcrossing rates by partitioning reproduction so that male and female organs mature at different times, a phenomenon known as dichogamy. Previous work has documented that dichogamy in pecan trees is governed by the Mendelian super-gene “G-locus”; however, its non-recombinant sex chromosome-like architecture has impeded quantitative genetic exploration and candidate gene discovery. Here, we probe the genetic drivers of the G-locus through a pangenome-integrated quantitative genomics experiment. We first provide one of the clearest examples to date of mapping bias, where a linear reference-based GWAS discovered 66 off-target peaks while mapping with a pangenome graph reference resolved the known single Mendelian locus. Across six new genome assemblies, the fully haplotype phased G-locus QTL spanned 223-491kb and included 25 candidate gene families. The strongest candidate gene encoded a MATE efflux protein and had dominant allele-specific action during male flower developmental stages. Combined, these candidates and genomic resources provide a powerful foundation for breeding and optimal dichogamy phenotype engineering for future pecan orchards.
