## Supplementary Data 7 for "Dissecting the regulatory and genomic drivers of the dichogamy determining G-locus in pecan"

lib#	location	library	org	tissue	strain	replicate	grp	grpreplicate	raw.sample.name	novogene.id	sample.description	raw.group.replicate	raw.group
1	921-A01	APH.db1	Cillinoinensis	dormant_bud	Apache	1	Apache.dormant_bud	Apache.dormant_bud_1	csdb1_1	CKRN200017602-1A	Apache dormant bud biological replicate 1	APHdb1_1	APH_db
2	921-A02	APH.db2	Cillinoinensis	dormant_bud	Apache	2	Apache.dormant_bud	Apache.dormant_bud_2	csdb1_2	CKRN200017603-1A	Apache dormant bud biological replicate 2	APHdb1_2	APH_db
3	921-A03	APH.ic1	Cillinoinensis	immature_catkin	Apache	1	Apache.immature_catkin	Apache.immature_catkin_1	csic1_1	CKRN200017606-1A	Apache imature catkin biological replicate 1	APHic1_1	APH_ic
4	921-A04	APH.ic2	Cillinoinensis	immature_catkin	Apache	2	Apache.immature_catkin	Apache.immature_catkin_2	csic1_2	CKRN200017607-1A	Apache imature catkin biological replicate 2	APHic1_2	APH_ic
5	921-A05	APH.ip1	Cillinoinensis	immature_pistil	Apache	1	Apache.immature_pistil	Apache.immature_pistil_1	csip1_1	CKRN200017608-1A	Apache imature pistil biological replicate 1	APHip1_1	APH_ip
6	921-A06	APH.ip2	Cillinoinensis	immature_pistil	Apache	2	Apache.immature_pistil	Apache.immature_pistil_2	csip1_2	CKRN200017609-1A	Apache imature pistil biological replicate 2	APHip1_2	APH_ip
7	921-A07	APH.sb1	Cillinoinensis	swelling_bud	Apache	1	Apache.swelling_bud	Apache.swelling_bud_1	cssb2_2	CKRN200017604-1A	Apache swell bud biological replicate 1	APHsb1_1	APH_sb
8	921-A08	APH.sb2	Cillinoinensis	swelling_bud	Apache	2	Apache.swelling_bud	Apache.swelling_bud_2	cssb1_2	CKRN200017605-1A	Apache swell bud biological replicate 2	APHsb1_2	APH_sb
9	921-A09	ELT.db1	Cillinoinensis	dormant_bud	Elliott	1	Elliott.dormant_bud	Elliott.dormant_bud_1	csdb4_1	CKRN200017618-1A	Elliott dormant bud biological replicate 1	ELTdb4_1	ELT_db
10	921-A10	ELT.db2	Cillinoinensis	dormant_bud	Elliott	2	Elliott.dormant_bud	Elliott.dormant_bud_2	csdb4_2	CKRN200017619-1A	Elliott dormant bud biological replicate 2	ELTdb4_2	ELT_db
11	921-A11	ELT.ic1	Cillinoinensis	immature_catkin	Elliott	1	Elliott.immature_catkin	Elliott.immature_catkin_1	csic4_1	CKRN200017622-1A	Elliott imature catkin biological replicate 1	ELTic4_1	ELT_ic
12	921-A12	ELT.ic2	Cillinoinensis	immature_catkin	Elliott	2	Elliott.immature_catkin	Elliott.immature_catkin_2	csic4_2	CKRN200017623-1A	Elliott imature catkin biological replicate 2	ELTic4_2	ELT_ic
13	921-A13	ELT.ip1	Cillinoinensis	immature_pistil	Elliott	1	Elliott.immature_pistil	Elliott.immature_pistil_1	csip4_1	CKRN200017624-1A	Elliott imature pistil biological replicate 1	ELTip4_1	ELT_ip
14	921-A14	ELT.ip2	Cillinoinensis	immature_pistil	Elliott	2	Elliott.immature_pistil	Elliott.immature_pistil_2	csip4_2	CKRN200017625-1A	Elliott imature pistil biological replicate 2	ELTip4_2	ELT_ip
15	921-A15	ELT.sb1	Cillinoinensis	swelling_bud	Elliott	1	Elliott.swelling_bud	Elliott.swelling_bud_1	cssb3_1	CKRN200017620-1A	Elliott swell bud biological replicate 1	ELTsb4_1	ELT_sb
16	921-A16	ELT.sb2	Cillinoinensis	swelling_bud	Elliott	2	Elliott.swelling_bud	Elliott.swelling_bud_2	cssb3_2	CKRN200017621-1A	Elliott swell bud biological replicate 2	ELTsb4_2	ELT_sb
17	921-A17	LKT.db1	Cillinoinensis	dormant_bud	Lakota	1	Lakota.dormant_bud	Lakota.dormant_bud_1	csdb6_1	CKRN200017626-1A	Lakota dormant bud biological replicate 1	LKTdb6_1	LKT_db
18	921-A18	LKT.db2	Cillinoinensis	dormant_bud	Lakota	2	Lakota.dormant_bud	Lakota.dormant_bud_2	csdb6_2	CKRN200017627-1A	Lakota dormant bud biological replicate 2	LKTdb6_2	LKT_db
19	921-A19	LKT.ic1	Cillinoinensis	immature_catkin	Lakota	1	Lakota.immature_catkin	Lakota.immature_catkin_1	csic6_1	CKRN200017630-1A	Lakota imature catkin biological replicate 1	LKTic6_1	LKT_ic
20	921-A20	LKT.ic2	Cillinoinensis	immature_catkin	Lakota	2	Lakota.immature_catkin	Lakota.immature_catkin_2	csic6_2	CKRN200017631-1A	Lakota imature catkin biological replicate 2	LKTic6_2	LKT_ic
21	921-A21	LKT.ip1	Cillinoinensis	immature_pistil	Lakota	1	Lakota.immature_pistil	Lakota.immature_pistil_1	csip6_1	CKRN200017632-1A	Lakota imature pistil biological replicate 1	LKTip6_1	LKT_ip
22	921-A22	LKT.ip2	Cillinoinensis	immature_pistil	Lakota	2	Lakota.immature_pistil	Lakota.immature_pistil_2	csip6_2	CKRN200017633-1A	Lakota imature pistil biological replicate 2	LKTip6_2	LKT_ip
23	921-A23	LKT.sb1	Cillinoinensis	swelling_bud	Lakota	1	Lakota.swelling_bud	Lakota.swelling_bud_1	cssb6_1	CKRN200017628-1A	Lakota swell bud biological replicate 1	LKTsb6_1	LKT_sb
24	921-A24	LKT.sb2	Cillinoinensis	swelling_bud	Lakota	2	Lakota.swelling_bud	Lakota.swelling_bud_2	cssb6_2	CKRN200017629-1A	Lakota swell bud biological replicate 2	LKTsb6_2	LKT_sb
25	921-A25	MHN.db1	Cillinoinensis	dormant_bud	Mahan	1	Mahan.dormant_bud	Mahan.dormant_bud_1	csdb8_1	CKRN200017610-1A	Mahan dormant bud biological replicate 1	MHNdb8_1	MHN_db
26	921-A26	MHN.db2	Cillinoinensis	dormant_bud	Mahan	2	Mahan.dormant_bud	Mahan.dormant_bud_2	csdb8_2	CKRN200017611-1A	Mahan dormant bud biological replicate 2	MHNdb8_2	MHN_db
27	921-A27	MHN.ic1	Cillinoinensis	immature_catkin	Mahan	1	Mahan.immature_catkin	Mahan.immature_catkin_1	csic8_1	CKRN200017614-1A	Mahan imature catkin biological replicate 1	MHNic8_1	MHN_ic
28	921-A28	MHN.ic2	Cillinoinensis	immature_catkin	Mahan	2	Mahan.immature_catkin	Mahan.immature_catkin_2	csic8_2	CKRN200017615-1A	Mahan imature catkin biological replicate 2	MHNic8_2	MHN_ic
29	921-A29	MHN.ip1	Cillinoinensis	immature_pistil	Mahan	1	Mahan.immature_pistil	Mahan.immature_pistil_1	csip8_1	CKRN200017616-1A	Mahan imature pistil biological replicate 1	MHNip8_1	MHN_ip
30	921-A30	MHN.ip2	Cillinoinensis	immature_pistil	Mahan	2	Mahan.immature_pistil	Mahan.immature_pistil_2	csip8_2	CKRN200017617-1A	Mahan imature pistil biological replicate 2	MHNip8_2	MHN_ip
31	921-A31	MHN.sb1	Cillinoinensis	swelling_bud	Mahan	1	Mahan.swelling_bud	Mahan.swelling_bud_1	cssb8_4	CKRN200017612-1A	Mahan swell bud biological replicate 1	MHNsb8_1	MHN_sb
32	921-A32	MHN.sb2	Cillinoinensis	swelling_bud	Mahan	2	Mahan.swelling_bud	Mahan.swelling_bud_2	cssb7_2	CKRN200017613-1A	Mahan swell bud biological replicate 2	MHNsb8_2	MHN_sb
33	921-A33	MJR.db1	Cillinoinensis	dormant_bud	Major	1	Major.dormant_bud	Major.dormant_bud_1	csdb9_1	CKRN200017634-1A	Major dormant bud biological replicate 1	MJRdb9_1	MJR_db
34	921-A34	MJR.db2	Cillinoinensis	dormant_bud	Major	2	Major.dormant_bud	Major.dormant_bud_2	csdb9_2	CKRN200017635-1A	Major dormant bud biological replicate 2	MJRdb9_2	MJR_db
35	921-A35	MJR.ic1	Cillinoinensis	immature_catkin	Major	1	Major.immature_catkin	Major.immature_catkin_1	csic9_1	CKRN200017638-1A	Major imature catkin biological replicate 1	MJRic9_1	MJR_ic
36	921-A36	MJR.ic2	Cillinoinensis	immature_catkin	Major	2	Major.immature_catkin	Major.immature_catkin_2	csic9_2	CKRN200017639-1A	Major imature catkin biological replicate 2	MJRic9_2	MJR_ic
37	921-A37	MJR.ip1	Cillinoinensis	immature_pistil	Major	1	Major.immature_pistil	Major.immature_pistil_1	csip9_1	CKRN200017640-1A	Major imature pistil biological replicate 1	MJRip9_1	MJR_ip
38	921-A38	MJR.ip2	Cillinoinensis	immature_pistil	Major	2	Major.immature_pistil	Major.immature_pistil_2	csip9_2	CKRN200017641-1A	Major imature pistil biological replicate 2	MJRip9_2	MJR_ip
39	921-A39	MJR.sb1	Cillinoinensis	swelling_bud	Major	1	Major.swelling_bud	Major.swelling_bud_1	cssb10_2	CKRN200017636-1A	Major swell bud biological replicate 1	MJRsb9_1	MJR_sb
40	921-A40	MJR.sb2	Cillinoinensis	swelling_bud	Major	2	Major.swelling_bud	Major.swelling_bud_2	cssb9_2	CKRN200017637-1A	Major swell bud biological replicate 2	MJRsb9_2	MJR_sb
41	921-A41	PWN.db1	Cillinoinensis	dormant_bud	Pawnee	1	Pawnee.dormant_bud	Pawnee.dormant_bud_1	csdb11_1	CKRN200017642-1A	Pawnee dormant bud biological replicate 1	PWNdb11_1	PWN_db
42	921-A42	PWN.db2	Cillinoinensis	dormant_bud	Pawnee	2	Pawnee.dormant_bud	Pawnee.dormant_bud_2	csdb11_2	CKRN200017643-1A	Pawnee dormant bud biological replicate 2	PWNdb11_2	PWN_db
43	921-A43	PWN.ic1	Cillinoinensis	immature_catkin	Pawnee	1	Pawnee.immature_catkin	Pawnee.immature_catkin_1	csic11_1	CKRN200017646-1A	Pawnee imature catkin biological replicate 1	PWNic11_1	PWN_ic
44	921-A44	PWN.ic2	Cillinoinensis	immature_catkin	Pawnee	2	Pawnee.immature_catkin	Pawnee.immature_catkin_2	csic11_2	CKRN200017647-1A	Pawnee imature catkin biological replicate 2	PWNic11_2	PWN_ic
45	921-A45	PWN.ip1	Cillinoinensis	immature_pistil	Pawnee	1	Pawnee.immature_pistil	Pawnee.immature_pistil_1	csip11_1	CKRN200017648-1A	Pawnee imature pistil biological replicate 1	PWNip11_1	PWN_ip
46	921-A46	PWN.ip2	Cillinoinensis	immature_pistil	Pawnee	2	Pawnee.immature_pistil	Pawnee.immature_pistil_2	csip11_2	CKRN200017649-1A	Pawnee imature pistil biological replicate 2	PWNip11_2	PWN_ip
47	921-A47	PWN.sb1	Cillinoinensis	swelling_bud	Pawnee	1	Pawnee.swelling_bud	Pawnee.swelling_bud_1	cssb12_1	CKRN200017644-1A	Pawnee swell bud biological replicate 1	PWNsb11_1	PWN_sb
48	921-A48	PWN.sb2	Cillinoinensis	swelling_bud	Pawnee	2	Pawnee.swelling_bud	Pawnee.swelling_bud_2	cssb11_2	CKRN200017645-1A	Pawnee swell bud biological replicate 2	PWNsb11_2	PWN_sb
