## Supplementary Data 1 for "Dissecting the regulatory and genomic drivers of the dichogamy determining G-locus in pecan"

pheno_ID	meta_plantID	LIB_CODE	dichogamyType	treeType
1964-06-0233	1964-06-0233	1964-06-0233	protandrous	Cross
1972-06-0012	1972-06-0012	1972-06-0012	protogynous	Cross
87-MX-3-1.5	87-MX-3-1.5	IXDL	protandrous	Native
89-ILL-ALA-4.1	89-ILL-ALA-4.1	IXSQ	protogynous	Native
89-ILL-HAYES-3.2	89-ILL-HAYES-3.2	IXIZ	protandrous	Native
89-ILL-LMO-4.6	89-ILL-LMO-4.6	IXJF	protogynous	Native
94-ILL-STF-1.6	94-ILL-STF-1.6	IXEZ	protogynous	Native
94-ILL-STF-4.5	94-ILL-STF-4.5	IXFB	protogynous	Native
97-ILL-CAT-9.4	97-ILL-CAT-9.4	IXJY	protogynous	Native
99-ILL-SC-2	99-ILL-SC-2	IXYI	protogynous	Seedling
A-93	A-93	IXSW	protogynous	Cross
Alley	Alley	IXSX	protandrous	Seedling
Amling	Amling	IXSY	protogynous	Seedling
Apache	Apache	IXKE	protogynous	Cross
Apalachee	Apalachee	Apalachee	protandrous	Cross
Baker	Baker	IXTA	protogynous	Seedling
Barton	Barton	IXTB	protandrous	Cross
Biggs	Biggs	Biggs	protandrous	Seedling
Bradley (FL)	Bradley (FL)	IYPU	protogynous	Seedling
Brooks	Brooks	Brooks	protogynous	Seedling
Brzozowski-Vlasek	Brzozowski-Vlasek	IXYN	protogynous	Native
Buchel 1	Buchel 1	IXTD	protogynous	Native
Burkett	Burkett	IXTE	protogynous	Native
Byrd	Byrd	Byrd-58	protandrous	Cross
Caddo	Caddo	IWRX	protandrous	Cross
Candy	Candy	IXTF	protogynous	Seedling
Canton	Canton	IXYQ	protandrous	Native
CapeFear	CapeFear	IXYR	protogynous	Seedling
Carter	Carter	IXKF	protandrous	Seedling
Cherokee	Cherokee	Cherokee	protandrous	Cross
Chickasaw	Chickasaw	Chickasaw	protogynous	Cross
Chief	Chief	IXYU	protandrous	Native
Choctaw	Choctaw	IWRZ	protogynous	Cross
Comanche	Comanche	IWSA	protogynous	Cross
Creek	Creek	Creek	protandrous	Cross
Curtis	Curtis	IXYW	protogynous	Seedling
Desirable	Desirable	IXTN	protandrous	Seedling
Die Guet	Die Guet	IXTP	protandrous	Native
El Mart	El Mart	El-Mart	protogynous	Seedling
Evers	Evers	IXTS	protogynous	Native
Excel	Excel	IXZB	protandrous	Seedling
Farley	Farley	IXTU	protogynous	Seedling
Foster	Foster	IXTX	protogynous	Native
Gormely	Gormely	IXUA	protogynous	Native
Govett	Govett	IXUB	protogynous	Native
Green Island Beaver	Green Island Beaver	IXZL	protogynous	Native
Green Island Hackberry	Green Island Hackberry	IXZM	protogynous	Native
Guenther	Guenther	IXZP	protandrous	Seedling
Halbert	Halbert	IXZQ	protogynous	Native
Hensel	Hensel	IXUD	protandrous	Native
Hirschi	Hirschi	IXZT	protandrous	Native
Hodge	Hodge	IXZU	protandrous	Native
Hopi	Hopi	Hopi	protogynous	Cross
Houma	Houma	Houma	protandrous	Cross
Humble	Humble	IXUF	protogynous	Native
Iago	Iago	IXZX	protogynous	Seedling
Ideal_(Bradley)	Ideal_(Bradley)	IXUG	protogynous	Native
Jackson	Jackson	Jackson	protandrous	Seedling
James(LA)	James(LA)	IXUH	protogynous	Seedling
Jersey	Jersey	IXUI	protogynous	Native
Jin Hua 1	Jin Hua 1	Jin-Hua-1	protogynous	Seedling
Jubilee	Jubilee	IXUK	protogynous	Seedling
Keilers	Keilers	Keilers	protogynous	Seedling
Kennedy	Kennedy	IXZY	protogynous	Seedling
Kincaid	Kincaid	IYAB	protogynous	Native
Lacina	Lacina	IXUL	protandrous	Native
Late	Late	IXUM	protandrous	Native
Lineberger	Lineberger	Lineberger	protogynous	Seedling
Lipan	Lipan	Lipan	protandrous	Cross
MO-AES-2	MO-AES-2	MO-AES-2	protandrous	Seedling
MX94-119-4	MX94-119-4	IWTS	protogynous	Native
Mandan	Mandan	Mandan	protandrous	Cross
Maramec	Maramec	Maramec	protogynous	Seedling
Martzahn	Martzahn	IYAE	protogynous	Native
Mason Deer	Mason Deer	Mason-Deer	protandrous	Native
McCulley	McCulley	IYAF	protandrous	Native
McMillan	McMillan	IYAG	protogynous	Seedling
Meyers(TX)	Meyers(TX)	IXWG	protogynous	Seedling
Mohawk	Mohawk	IWWM	protogynous	Cross
Moneymaker	Moneymaker	IXWH	protogynous	Seedling
Moore	Moore	IXKW	protandrous	Seedling
Mount	Mount	IXWI	protogynous	Native
Mullahy	Mullahy	IXWJ	protogynous	Native
NC-2A	NC-2A	IYPX	protandrous	Seedling
NC-4	NC-4	IYAH	protandrous	Seedling
Nacono	Nacono	IWWN	protogynous	Cross
Navaho	Navaho	Navaho	protandrous	Cross
Neuman	Neuman	IXWK	protandrous	Seedling
Nugget	Nugget	IXWL	protogynous	Native
Oconee	Oconee	Oconee	protandrous	Cross
Onliwon	Onliwon	IYAK	protandrous	Native
Osborne	Osborne	IYAL	protogynous	Native
PA Big Tree	PA Big Tree	IYAM	protogynous	Seedling
Pawnee	Pawnee	JAED	protandrous	Cross
Pearce	Pearce	IYAN	protogynous	Native
Peruque	Peruque	IYAP	protandrous	Native
Podsednik	Podsednik	IYAQ	protogynous	Seedling
Pointe Coupee 2	Pointe Coupee 2	IXWP	protogynous	Native
Prilop	Prilop	IYAR	protogynous	Native
Ripe Early	Ripe Early	IYAT	protandrous	Native
Risien 1	Risien 1	Risien-1	protandrous	Seedling
San Saba Improved	San Saba Improved	San-Saba-Improved	protandrous	Seedling
SanFelipe	SanFelipe	IYPN	protandrous	Native
SanSaba	SanSaba	IYAW	protandrous	Native
Shawnee	Shawnee	Shawnee	protogynous	Cross
Shepherd	Shepherd	IYAY	protogynous	Native
Shoshoni	Shoshoni	IWWQ	protogynous	Cross
Sioux	Sioux	Sioux	protogynous	Cross
Spence (MO)	Spence (MO)	IXWW	protandrous	Native
Starking_Hardy_Giant	Starking_Hardy_Giant	IYBA	protandrous	Native
Success	Success	IYBB	protandrous	Seedling
Tejas	Tejas	Tejas	protogynous	Cross
Tiemann	Tiemann	IYBD	protandrous	Native
Tiny Tim	Tiny Tim	IXWZ	protogynous	Native
Tissue Paper	Tissue Paper	IYBE	protandrous	Native
Waco	Waco	IWWR	protandrous	Cross
Warren 346	Warren 346	IYBG	protandrous	Native
Wichita	Wichita	IYBJ	protogynous	Cross
Williamson	Williamson	IYBL	protogynous	Native
Woodroof	Woodroof	Woodroof	protogynous	Cross
94-ILL-ELK-3	94-ILL-ELK-3.1	IXER	protogynous	Native
